# RetiGene, a comprehensive gene atlas for inherited retinal diseases (IRDs)

**DOI:** 10.1101/2025.06.08.653722

**Authors:** Mathieu Quinodoz, Elifnaz Celik, Dhryata Kamdar, Francesca Cancellieri, Karolina Kaminska, Mukhtar Ullah, Pilar Barberán-Martínez, Manon Bouckaert, Marta Cortón, Emma Delanote, Lidia Fernández-Caballero, Gema García García, Lara K Holtes, Marianthi Karali, Irma Lopez, Virginie G Peter, Nina Schneider, Lieselot Vincke, Carmen Ayuso, Sandro Banfi, Beatrice Bocquet, Frauke Coppieters, Frans P M Cremers, Chris F Inglehearn, Takeshi Iwata, Vasiliki Kalatzis, Robert K Koenekoop, José M Millán, Dror Sharon, Carmel Toomes, Carlo Rivolta

## Abstract

Inherited retinal diseases (IRDs) are rare disorders, typically presenting as Mendelian traits, that result in stationary or progressive visual impairment. They are characterized by extensive genetic heterogeneity, possibly the highest among all human genetic diseases, as well as diverse inheritance patterns. Despite advances in gene discovery, limited understanding of gene function and challenges in accurately interpreting variants continue to hinder both molecular diagnosis and genetic research in IRDs. One key problem is the absence of a comprehensive and widely accepted catalogue of disease genes, which would ensure consistent genetic testing and reliable molecular diagnoses. With the rapid pace of IRD gene discovery, gene catalogues require frequent validation and updates to remain clinically and scientifically useful. To address these gaps, we developed RetiGene, an expert-curated gene atlas that integrates variant data, bulk and single-cell RNA sequencing, and functional annotations. Through the integration of diverse data sources, RetiGene supports candidate gene prioritization, functional studies, and therapeutic development in IRDs.
