## Supplementary material for "RetiGene, a comprehensive gene atlas for inherited retinal diseases (IRDs)": Table S2

### Sheet: TableS2
Table S2: List of functional categories, corresponding GO terms, and PMIDs of relevant literature for genes that underwent manual classification.
Functional category	GO terms and PMIDs
Cilium	GO:0060122 (inner ear receptor cell stereocilium organization),GO:0044782 (cilium organisation),GO:1902017 (regulation of cilium assembly),31412255,39572588,30120214,22072986,37445847,36672247,35471581,33791682,36810733
Transmembrane transport	GO:0055085 (transmembrane transport),35738087
Lipid metabolism	GO:0006629 (lipid metabolic process),37971880
Transcriptional regulation	GO:0006355 (regulation of DNA-templated transcription)
Autophagic and endolysosomal pathway (AEL)	GO:0006914 (autophagy),GO:0016197 (endosomal transport),GO:0007040 (lysosome organization),GO:0006897 (endocytosis),GO:0007041 (lysosomal transport),35341685,37267906,22210669
Cytoskeleton	GO:0030036 (actin cytoskeleton organization),GO:0000226,GO:0005856 (microtubule cytoskeleton organization),30197037,34001227,30723319,27842159, 34001227
Synaptic signaling	GO:0050808 (synapse organization),GO:0048489 (synaptic vesicle transport),GO:0099504 (synaptic vesicle cycle),GO:0099536 (synaptic signaling),GO:0099177 (regulation of trans-synaptic signaling),GO:0050803 (regulation of synapse structure or activity),99536, 31586239,36982165,27152965
Mitochondria organisation	GO:0007005 (mitochondrion organization),34867178,39226897,20372962,37884807
Nucleotide metabolism	GO:0009117 (nucleotide metabolic process),GO:0006140 (regulation of nucleotide metabolic process)
Visual cycle and phototransduction (VCPh)	GO:0007602 (phototransduction),GO:0001523 (retinoid metabolic process),37212526,27281386,33860373
Melanosome	GO:0032438 (melanosome organization),GO:0032402 (melanosome transport),GO:0030318 (melanocyte differentiation)
Cell adhesion	GO:0007155 (cell adhesion),24531000,22201796
Others	GO:0005975 (carbohydrate metabolic process),GO:0006508 (proteolysis),GO:0006099 (tricarboxylic acid cycle)
Extracellular matrix	GO:0030198 (extracellular matrix organization),GO:0035426 (extracellular matrix-cell signaling),35331648,34001227,11062472,33918807,25805621,22201796
Protein biosynthesis	GO:0006520 (amino acid metabolic process),GO:0006412 (translation)
ER / Golgi homeostasis	GO:0006892 (post-Golgi vesicle-mediated transport),GO:0007030 (Golgi organization),GO:0007029 (endoplasmic reticulum organization),GO:0048193 (Golgi vesicle transport)
mRNA splicing	GO:0008380 (RNA splicing),39572588
Axonogenesis	GO:0007409 (Axonogenesis)
Protein ubiquitination	GO:0016567 (Protein ubiquitination),27486781
Peroxisome organisation	GO:0007031 (peroxisome organization)
Telomere maintainence	GO:0000723 (telomere maintainence)
